# Generation and Characterization of *Col6a1* knock-in mice: A Promising Pre-Clinical Model for Collagen VI-Related Dystrophies

**DOI:** 10.1101/2025.03.11.642560

**Authors:** Arístides López-Márquez, Carmen Badosa, LLuis Enjuanes, Patricia Hernández-Carabias, Manuel Sánchez-Martín, Bruno Cadot, Zoheir Guesmia, Ioannis Georvasilis, Sol Balsells, Marcos Blanco-Ramos, Emma Puighermanal, Albert Quintana, Mònica Roldán, Valérie Allamand, Cecilia Jiménez-Mallebrera

**Affiliations:** Neuromuscular Unit, Neuropaediatrics Department, Institut de Recerca Sant Joan de Déu, Hospital Sant Joan de Déu, Esplugues de Llobregat, Barcelona, Spain; Center for Biomedical Research on Rare Diseases (CIBERER), Instituto de Salud Carlos III, Madrid, Spain; Department de Genetics, Microbiology and Statistics. University of Barcelona.; Instituto de Investigación Biomédica de Salamanca (IBSAL).; Servicio de Transgénesis. Universidad de Salamanca.; Sorbonne Université-Inserm,Institut de Myologie, Centre de Recherche en Myologie, F-75013 Paris, France; Confocal Microscopy and Cellular Imaging Unit, Department of Genetic and Molecular Medicine, Hospital Sant Joan de Déu, Barcelona, Spain. Institut de Recerca Sant Joan de Déu, Esplugues de Llobregat, Barcelona, Spain; Statistics Department, Institut de Recerca Sant Joan de Déu, Barcelona, Spain; Institut de Neurociències, Universitat Autònoma de Barcelona, Spain; Department of Cell Biology, Physiology and Immunology, Universitat Autònoma de Barcelona, Spain

**Keywords:** Collagen VI-Related Dystrophies, dominant negative mutation, CRISPR/Cas9, mouse model, myopathy, fibrosis, automated image analysis

## Abstract

Collagen VI Related Dystrophies (COL6-RD) are congenital muscle diseases, typically inherited as an autosomal dominant trait. A frequent type of mutation involves glycine substitutions in the triple helical domain of collagen VI alpha chains, exerting a dominant-negative effect on the unaltered protein. Despite this, no prior animal model captured this mutation type. Using CRISPR/Cas9, we generated transgenic mice with the equivalent of the human *COL6A1* c.877 G>A; p. Gly293Arg mutation. We characterized their skeletal muscle phenotype over time, utilizing computer-aided tools applied to standardized parameters of muscle pathology and function. Knock-in mice exhibited early-onset reduced muscle weight, myopathic histology, increased fibrosis, reduced collagen VI expression, muscle weakness, and impaired respiratory function. These features provide adequate outcome measures to assess therapeutic interventions. The different automated image analysis methods deployed here analyze thousands of features simultaneously, enhancing accuracy in describing muscle disease models. Overall, the *Col6a1* Ki Gly292Arg mouse model offers a robust platform to deepen our understanding of COL6-RD and advance its therapeutic landscape.

**Summary Statement:** We generated and characterized over time the first mouse model representing dominant negative glycine substitutions in the alpha chains of collagen VI that are a frequent cause of Collagen VI-Related Dystrophies.
