## Supplementary Table 2 for "Generation and Characterization of *Col6a1* knock-in mice: A Promising Pre-Clinical Model for Collagen VI-Related Dystrophies"

	Sex	Coefficient	Estimate	Std. Error	t	Adjusted p-value
Segmented Linear Regression	Total	Estimated Break Point	2,24	0,117	-	-
	Female		2,31	0,107	-	-
	Male		2,25	0,071	-	-
1-2 months	Female	Intercept	10,177	1,823	5,582	< 0,001
		Age	4,767	1,107	4,308	<0,001
		GenotypeHET	-0,13	2,201	-0,059	0,953
		GenotypeHOM	-3,568	2,241	-1,592	0,12
		Age*GenotypeHET	-0,609	1,303	-0,467	0,643
		Age*GenotypeHOM	1,515	1,369	1,106	0,276
	Male	Intercept	1,899	2,727	0,696	0,491
		Age	13,194	1,67	7,9	<0,001
		GenotypeHET	4,113	3,39	1,213	0,233
		GenotypeHOM	6,717	3,629	1,851	0,073
		Age*GenotypeHET	-4,412	2,047	-2,155	0,038
		Age*GenotypeHOM	-5,548	2,192	-2,531	0,016
3-12 months	Female	Intercept	19,483	1,663	11,717	<0,001
		Age	0,551	0,313	1,758	0,08
		GenotypeHET	-0,15	1,691	-0,089	0,929
		GenotypeHOM	-0,74	1,715	-0,432	0,666
		Age*GenotypeHET	-0,161	0,316	-0,509	0,611
		Age*GenotypeHOM	-0,221	0,321	-0,688	0,492
	Male	Intercept	26,942	0,631	42,697	<0,001
		Age	0,422	0,092	4,576	<0,001
		GenotypeHET	-2,414	0,82	-2,945	0,004
		GenotypeHOM	-0,404	0,978	-0,413	0,68
		Age*GenotypeHET	0,296	0,122	2,427	0,016
		Age*GenotypeHOM	-0,083	0,14	-0,591	0,555
