## Supplementary Table 3 for "Generation and Characterization of *Col6a1* knock-in mice: A Promising Pre-Clinical Model for Collagen VI-Related Dystrophies"

Variable	Coeficiente	Estimate	Std. Error	Adjusted p-value
TV	Intercept	0,107	0,011	< 0.001
	GenotypeHET	0,035	0,016	1
	GenotypeHOM	0,013	0,016	1
	SexM	0,011	0,016	1
	Time12m	0,088	0,002	< 0.001
	GenotypeHET:SexM	-0,035	0,022	1
	GenotypeHOM:SexM	0,031	0,022	1
	GenotypeHET:12m	-0,034	0,003	< 0.001
	GenotypeHOM:12m	-0,025	0,003	< 0.001
	SexM:Time12m	-0,034	0,003	< 0.001
	GenotypeHET:SexM:Time12m	-0,022	0,004	< 0.001
	GenotypeHOM:SexM:Time12m	-0,039	0,004	< 0.001
TV/Weight	Intercept	0,0047	0,00037	< 0.001
	GenotypeHET	0,0017	0,00052	#¡REF!
	GenotypeHOM	0,0008	0,00052	1
	SexM	-0,0008	0,00052	1
	Time12m	0,0017	0,00007	< 0.001
	GenotypeHET:SexM	-0,0016	0,00074	1
	GenotypeHOM:SexM	0,0007	0,00074	1
	GenotypeHET:12m	-0,0018	0,00009	< 0.001
	GenotypeHOM:12m	-0,0016	0,00010	< 0.001
	SexM:Time12m	-0,0002	0,00009	1
	GenotypeHET:SexM:Time12m	-0,0008	0,00013	< 0.001
	GenotypeHOM:SexM:Time12m	-0,0014	0,00014	< 0.001
TI Average	Intercept	0,051	0,006	0,007
	GenotypeHET	-0,002	0,009	1
	GenotypeHOM	0,017	0,009	1
	SexM	0,051	0,009	0,001
	Time12m	0,001	0,001	1
	GenotypeHET:SexM	-0,036	0,013	#¡REF!
	GenotypeHOM:SexM	-0,060	0,013	#¡REF!
	GenotypeHET:12m	0,000	0,002	1
	GenotypeHOM:12m	-0,024	0,002	< 0.001
	SexM:Time12m	-0,048	0,002	< 0.001
	GenotypeHET:SexM:Time12m	0,030	0,002	< 0.001
	GenotypeHOM:SexM:Time12m	0,057	0,002	< 0.001
TE Average	Intercept	0,186	0,019	< 0.001
	GenotypeHET	-0,050	0,027	1
	GenotypeHOM	0,008	0,027	1
	SexM	-0,050	0,027	1
	Time12m	-0,091	0,003	< 0.001
	GenotypeHET:SexM	0,089	0,038	1
	GenotypeHOM:SexM	0,002	0,038	1
	GenotypeHET:12m	0,052	0,004	< 0.001
	GenotypeHOM:12m	-0,006	0,005	1
	SexM:Time12m	0,047	0,004	< 0.001
	GenotypeHET:SexM:Time12m	-0,044	0,006	< 0.001
	GenotypeHOM:SexM:Time12m	0,017	0,006	#¡REF!
Pif Average	Intercept	3,724	0,392	0,007
	GenotypeHET	1,433	0,555	#¡REF!
	GenotypeHOM	-0,025	0,555	1
	SexM	-1,373	0,555	1
	Time12m	2,945	0,083	< 0.001
	GenotypeHET:SexM	-0,131	0,785	1
	GenotypeHOM:SexM	2,469	0,785	#¡REF!
	GenotypeHET:12m	-1,113	0,118	< 0.001
	GenotypeHOM:12m	-0,308	0,127	#¡REF!
	SexM:Time12m	0,650	0,118	< 0.001
	GenotypeHET:SexM:Time12m	-1,869	0,166	< 0.001
	GenotypeHOM:SexM:Time12m	-2,608	0,179	< 0.001
Pef Average	Intercept	2,885	0,362	< 0.001
	GenotypeHET	-0,196	0,512	1
	GenotypeHOM	-0,793	0,512	1
	SexM	-1,826	0,512	#¡REF!
	Time12m	0,350	0,051	< 0.001
	GenotypeHET:SexM	1,686	0,724	1
	GenotypeHOM:SexM	2,604	0,724	#¡REF!
	GenotypeHET:12m	0,236	0,072	#¡REF!
	GenotypeHOM:12m	0,879	0,077	< 0.001
	SexM:Time12m	1,976	0,072	< 0.001
	GenotypeHET:SexM:Time12m	-1,420	0,101	< 0.001
	GenotypeHOM:SexM:Time12m	-1,739	0,109	< 0.001
F Average	Intercept	342,736	42,720	< 0.001
	GenotypeHET	87,602	60,416	1
	GenotypeHOM	-8,323	60,416	1
	SexM	-17,770	60,416	1
	Time12m	184,430	6,785	< 0.001
	GenotypeHET:SexM	-68,672	85,441	1
	GenotypeHOM:SexM	79,184	85,441	1
	GenotypeHET:12m	-93,897	9,595	< 0.001
	GenotypeHOM:12m	-11,254	10,359	1
	SexM:Time12m	9,984	9,595	1
	GenotypeHET:SexM:Time12m	-44,481	13,569	#¡REF!
	GenotypeHOM:SexM:Time12m	-114,880	14,650	< 0.001
tR Average	Intercept	0,042	0,004	< 0.001
	GenotypeHET	0,009	0,006	1
	GenotypeHOM	0,034	0,006	0,002
	SexM	0,005	0,006	1
	Time12m	0,009	0,001	< 0.001
	GenotypeHET:SexM	-0,010	0,009	1
	GenotypeHOM:SexM	-0,022	0,009	#¡REF!
	GenotypeHET:12m	-0,009	0,001	< 0.001
	GenotypeHOM:12m	-0,041	0,001	< 0.001
	SexM:Time12m	-0,010	0,001	< 0.001
	GenotypeHET:SexM:Time12m	-0,002	0,002	1
	GenotypeHOM:SexM:Time12m	0,020	0,002	< 0.001
EIP Average	Intercept	3,899	0,420	< 0.001
	GenotypeHET	0,631	0,595	1
	GenotypeHOM	0,633	0,595	1
	SexM	2,732	0,596	#¡REF!
	Time12m	2,023	0,065	< 0.001
	GenotypeHET:SexM	-2,928	0,842	#¡REF!
	GenotypeHOM:SexM	-2,273	0,842	#¡REF!
	GenotypeHET:12m	-0,807	0,092	< 0.001
	GenotypeHOM:12m	-0,996	0,100	< 0.001
	SexM:Time12m	-3,540	0,100	< 0.001
	GenotypeHET:SexM:Time12m	1,849	0,136	< 0.001
	GenotypeHOM:SexM:Time12m	1,666	0,146	< 0.001
EEP Average	Intercept	2,416	1,641	1
	GenotypeHET	2,062	2,321	1
	GenotypeHOM	5,607	2,321	1
	SexM	56,681	2,321	< 0.001
	Time12m	4,104	0,284	< 0.001
	GenotypeHET:SexM	-57,772	3,283	< 0.001
	GenotypeHOM:SexM	-59,727	3,283	< 0.001
	GenotypeHET:12m	-3,313	0,402	< 0.001
	GenotypeHOM:12m	-6,861	0,434	< 0.001
	SexM:Time12m	-57,819	0,402	< 0.001
	GenotypeHET:SexM:Time12m	55,226	0,569	< 0.001
	GenotypeHOM:SexM:Time12m	57,114	0,614	< 0.001
Penh Average	Intercept	4,387	0,553	< 0.001
	GenotypeHET	-2,030	0,783	#¡REF!
	GenotypeHOM	-1,744	0,783	1
	SexM	-2,116	0,788	#¡REF!
	Time12m	-2,122	0,120	< 0.001
	GenotypeHET:SexM	4,016	1,111	#¡REF!
	GenotypeHOM:SexM	2,017	1,111	1
	GenotypeHET:12m	2,068	0,169	< 0.001
	GenotypeHOM:12m	2,217	0,183	< 0.001
	SexM:Time12m	2,207	0,193	< 0.001
	GenotypeHET:SexM:Time12m	-1,317	0,257	< 0.001
	GenotypeHOM:SexM:Time12m	-0,790	0,275	#¡REF!
